# A DNA-scaffolded Retron Ring Mediates Antiphage Immunity

**DOI:** 10.64898/2026.07.14.737667

**Authors:** Arturo Carabias, Ruiliang Zhao, Ricardo Garcia-Martin, Nuria Ardid-Muñoz, Mario Rodríguez Mestre, Huijuan Li, Johannes Anton Kühn, Josepha Magdalene Klas, Sarah Camara-Wilpert, Dennis Zhang, Nanna Wagner, Selma Margarita Kuypers, Tillmann Pape, Søren Johannes Sørensen, Rafael Pinilla-Redondo, Guillermo Montoya

## Abstract

Retrons are a diverse family of bacterial defence systems that couple reverse transcriptase (RT) activity to antiphage immunity by producing multicopy single-stranded DNA (msDNA). Yet, the molecular mechanisms by which most systems detect infection and execute immunity remain unknown. Here, we define the structure, immune sensing and effector mechanisms of retron type IX, composed of an RT, a non-coding RNA, a tandem KH-HTH subunit and a HEPN RNase effector. Retron IX confers robust protection against diverse bacteriophages. Cryo-EM and biochemical analyses reveal a supramolecular ring assembly composed of 8-10 repeating modules, spanning up to 230 Å in diameter. Within this assembly, the msDNA scaffolds the outer rim inhibiting the HEPN ribonuclease in a catalytically poised state, with the active site occluded within the inner layer. We identify a phage-encoded PD-(D/E)XK nuclease as the immune trigger that cleaves the exposed msDNA stem-loop, leading to ring disassembly and HEPN effector release. Upon activation, the HEPN ribonucleases cleave tRNAs indiscriminately, inducing dormancy and blocking phage propagation. Our findings unveil how ring-shaped higher-order assembly controls enzymatic activities while allowing signal-specific activation and establish the ncRNA as an evolvable scaffold underlying the remarkable structural and defensive diversity of bacterial retron immune complexes.
