## Supplementary material for "A DNA-scaffolded Retron Ring Mediates Antiphage Immunity": Table 3

SeqID	Pos	Strand	End_type	min_FC	Note	Feature_ID	5_prime_min_FC	5_prime_max_FC	3_prime_min_FC	3_prime_max_FC	IX_T	EV_T	EV_EV	IX_EV	IX_Tm	IXm_T	IXm_Tm	Feature_type	Feature_Name	Gene_start	Gene_end	Gene_strand	Sequence
U00096.3	3426995	-	5_prime	1309.629087	tRNA-Ala(UGC)	rna-b3276	1309.629087	4052.335004			6348.639582	0.976679816	1.329958785	0.56690885	3.848425898	1.488101881	1.002221926	tRNA	alaU	3426958	3427033	-	GGGGCUAUAGCUCAGCUGGGAGAGCGCCUGCUUUGCACGCAGGAGGUCUGCGGUUCGAUCCCGCAUAGCUCCACCA
U00096.3	225538	+	5_prime	777.5226231	tRNA-Ala(UGC)	rna-b0203	777.5226231	2460.18132			4826.137697	1.953359632	1.329958785	1.417272125	0.962106474	5.208356585	5.01110963	tRNA	alaV	225500	225575	+	GGGGCUAUAGCUCAGCUGGGAGAGCGCCUGCUUUGCACGCAGGAGGUCUGCGGUUCGAUCCCGCAUAGCUCCACCA
U00096.3	2062288	+	3_prime	766.9629868	tRNA-Asn(GUU)	rna-b1989			766.9629868	1728.893457	5193.363318	2.930039448	3.989876354	3.401453101	5.772638846	4.464305644	2.004443852	tRNA	asnV	2062260	2062335	+	UCCUCUGUAGUUCAGUCGGUAGAACGGCGGACUGUUAAUCCGUAUGUCACUGGUUCGAGUCCAGUCAGAGGAGCCA
U00096.3	2058074	-	3_prime	702.463167	tRNA-Asn(GUU)	rna-b1984			702.463167	2046.361712	8135.751138	8.790118344	7.979752707	3.684907526	10.58317122	2.976203763	3.006665778	tRNA	asnW	2058027	2058102	-	UCCUCUGUAGUUCAGUCGGUAGAACGGCGGACUGUUAAUCCGUAUGUCACUGGUUCGAGUCCAGUCAGAGGAGCCA
U00096.3	4037298	+	5_prime	506.1319379	tRNA-Ala(UGC)	rna-b3853	506.1319379	2291.061353			4887.707267	5.860078896	1.329958785	1.1338177	8.65895827	4.464305644	4.008887704	tRNA	alaT	4037260	4037335	+	GGGGCUAUAGCUCAGCUGGGAGAGCGCCUGCUUUGCACGCAGGAGGUCUGCGGUUCGAUCCCGCAUAGCUCCACCA
U00096.3	2059879	+	3_prime	437.190545	tRNA-Asn(GUU)	rna-b1986			437.190545	2268.95298	5483.676791	4.88339908	5.319835138	1.417272125	11.54527769	1.488101881	9.019997334	tRNA	asnU	2059851	2059926	+	UCCUCUGUAGUUCAGUCGGUAGAACGGCGGACUGUUAAUCCGUAUGUCACUGGUUCGAGUCCAGUCAGAGGAGCCA
U00096.3	2044577	+	3_prime	339.1007868	tRNA-Asn(GUU)	rna-b1977			339.1007868	970.1958574	1691.070998	1.953359632	3.989876354	1.1338177	3.848425898	0.744050941	1.002221926	tRNA	asnT	2044549	2044624	+	UCCUCUGUAGUUCAGUCGGUAGAACGGCGGACUGUUAAUCCGUAUGUCACUGGUUCGAGUCCAGUCAGAGGAGCCA
U00096.3	2058070	-	3_prime	132.8126214	tRNA-Asn(GUU)	rna-b1984			132.8126214	564.7775253	27604.48745	167.9889284	47.87851624	48.75416111	206.852892	55.05976961	77.1710883	tRNA	asnW	2058027	2058102	-	UCCUCUGUAGUUCAGUCGGUAGAACGGCGGACUGUUAAUCCGUAUGUCACUGGUUCGAGUCCAGUCAGAGGAGCCA
U00096.3	2044581	+	3_prime	132.1238236	tRNA-Asn(GUU)	rna-b1977			132.1238236	686.3634709	104748.568	790.1339712	151.6153014	176.8755612	791.8136284	236.6081991	265.5888104	tRNA	asnT	2044549	2044624	+	UCCUCUGUAGUUCAGUCGGUAGAACGGCGGACUGUUAAUCCGUAUGUCACUGGUUCGAGUCCAGUCAGAGGAGCCA
U00096.3	2062292	+	3_prime	126.4980689	tRNA-Asn(GUU)	rna-b1989			126.4980689	711.4867664	49915.38667	393.6019659	69.1578568	86.45359964	370.4109926	127.9767618	137.3044039	tRNA	asnV	2062260	2062335	+	UCCUCUGUAGUUCAGUCGGUAGAACGGCGGACUGUUAAUCCGUAUGUCACUGGUUCGAGUCCAGUCAGAGGAGCCA
U00096.3	2059883	+	3_prime	113.702802	tRNA-Asn(GUU)	rna-b1986			113.702802	638.7648802	159500.0551	1250.150165	248.7022927	303.8631437	1401.789133	403.2756099	434.9643159	tRNA	asnU	2059851	2059926	+	UCCUCUGUAGUUCAGUCGGUAGAACGGCGGACUGUUAAUCCGUAUGUCACUGGUUCGAGUCCAGUCAGAGGAGCCA
U00096.3	3946906	+	5_prime	100.7210479	tRNA-Asp(GUC)	rna-b3760	100.7210479	851.889079			1575.304266	14.65019724	1.329958785	0.850363275	6.734745321	2.232152822	12.02666311	tRNA	aspT	3946872	3946948	+	GGAGCGGUAGUUCAGUCGGUUAGAAUACCUGCCUGUCACGCAGGGGGUCGCGGGUUCGAGUCCCGUCCGUUCCGCCA
U00096.3	2518192	-	5_prime	82.79457686	tRNA-Ala(GGC)	rna-b2397	82.79457686	186.5690649			324.3859531	2.930039448	1.329958785	0.850363275	2.886319423	0.744050941	1.002221926	tRNA	alaW	2518156	2518231	-	GGGGCUAUAGCUCAGCUGGGAGAGCGCUUGCAUGGCAUGCAAGAGGUCAGCGGUUCGAUCCCGCUUAGCUCCACCA
U00096.3	3427119	-	3_prime	80.75754857	tRNA-Ile(GAU)	rna-b3277			80.75754857	592.8252831	8315.677744	17.58023669	13.29958785	26.64471596	101.9832863	15.62506975	13.02888504	tRNA	ileU	3427076	3427152	-	AGGCUUGUAGCUCAGGUGGUUAGAGCGCACCCCUGAUAAGGGUGAGGUCGGUGGUUCAAGUCCACUCAGGCCUACCA
U00096.3	2518077	-	5_prime	72.44258097	tRNA-Ala(GGC)	rna-b2396	72.44258097	332.0792744			425.2086142	4.88339908	1.329958785	0.283454425	0.962106474	0.744050941	1.002221926	tRNA	alaX	2518041	2518116	-	GGGGCUAUAGCUCAGCUGGGAGAGCGCUUGCAUGGCAUGCAAGAGGUCAGCGGUUCGAUCCCGCUUAGCUCCACCA
U00096.3	2999026	-	3_prime	69.2978506	tRNA-Gly(CCC)	rna-b2864			69.2978506	1201.145326	6307.194693	18.5569165	21.27934055	4.251816376	36.56004603	90.03016383	26.05777008	tRNA	glyU	2998984	2999057	-	GCGGGCGUAGUUCAAUGGUAGAACGAGAGCUUCCCAAGCUCUAUACGAGGGUUCGAUUCCCUUCGCCCGCUCCA
U00096.3	228962	+	5_prime	68.68039596	tRNA-Asp(GUC)	rna-b0206	68.68039596	576.4809138			1342.176769	18.5569165	1.329958785	1.70072655	5.772638846	8.184560348	7.015553482	tRNA	aspU	228928	229004	+	GGAGCGGUAGUUCAGUCGGUUAGAAUACCUGCCUGUCACGCAGGGGGUCGCGGGUUCGAGUCCCGUCCGUUCCGCCA
U00096.3	696585	-	3_prime	68.27210975	tRNA-Gln(CUG)	rna-b0665			68.27210975	696.6195454	4842.277293	13.67351742	34.5789284	5.952542926	33.6737266	69.94078843	28.06221393	tRNA	glnV	696542	696616	-	UGGGGUAUCGCCAAGCGGUAAGGCACCGGAUUCUGAUUCCGGCAUUCCGAGGUUCGAAUCCUCGUACCCCAGCCA
U00096.3	2518193	-	5_prime	67.32706488	tRNA-Ala(GGC)	rna-b2397	67.32706488	245.4762711			592.3829476	7.813438528	3.989876354	1.417272125	5.772638846	2.976203763	7.015553482	tRNA	alaW	2518156	2518231	-	GGGGCUAUAGCUCAGCUGGGAGAGCGCUUGCAUGGCAUGCAAGAGGUCAGCGGUUCGAUCCCGCUUAGCUCCACCA
U00096.3	228967	+	5_prime	66.26261202	tRNA-Asp(GUC)	rna-b0206	66.26261202	257.1999442			766.5311804	9.76679816	7.979752707	1.984180975	10.58317122	6.696458466	6.013331556	tRNA	aspU	228928	229004	+	GGAGCGGUAGUUCAGUCGGUUAGAAUACCUGCCUGUCACGCAGGGGGUCGCGGGUUCGAGUCCCGUCCGUUCCGCCA
U00096.3	3426958	-	3_prime	66.22976901	tRNA-Ala(UGC)	rna-b3276			66.22976901	892.1499209	5190.17525	40.04387246	35.90888718	4.818725226	37.5221525	77.38129783	31.06887971	tRNA	alaU	3426958	3427033	-	GGGGCUAUAGCUCAGCUGGGAGAGCGCCUGCUUUGCACGCAGGAGGUCUGCGGUUCGAUCCCGCAUAGCUCCACCA
U00096.3	4037174	+	3_prime	65.05742601	tRNA-Ile(GAU)	rna-b3852			65.05742601	456.2569798	4570.693722	11.72015779	18.61942298	17.85762878	69.27166616	16.3691207	9.019997334	tRNA	ileT	4037141	4037217	+	AGGCUUGUAGCUCAGGUGGUUAGAGCGCACCCCUGAUAAGGGUGAGGUCGGUGGUUCAAGUCCACUCAGGCCUACCA
U00096.3	1746469	+	5_prime	64.96062098	tRNA-Val(GAC)	rna-b1665	64.96062098	64.96062098			63.96062098	0	0	0	0	0	0	tRNA	valV	1746435	1746511	+	GCGUUCAUAGCUCAGUUGGUUAGAGCACCACCUUGACAUGGUGGGGGUCGUUGGUUCGAGUCCAAUUGAACGCACCA
U00096.3	3946911	+	5_prime	63.94459239	tRNA-Asp(GUC)	rna-b3760	63.94459239	439.7245793			937.2920906	13.67351742	5.319835138	1.1338177	2.886319423	11.16076411	6.013331556	tRNA	aspT	3946872	3946948	+	GGAGCGGUAGUUCAGUCGGUUAGAAUACCUGCCUGUCACGCAGGGGGUCGCGGGUUCGAGUCCCGUCCGUUCCGCCA
U00096.3	696473	-	3_prime	63.16839506	tRNA-Gln(CUG)	rna-b0664			63.16839506	319.2388948	861.1769591	5.860078896	5.319835138	1.70072655	6.734745321	12.64886599	3.006665778	tRNA	glnX	696430	696504	-	UGGGGUAUCGCCAAGCGGUAAGGCACCGGAUUCUGAUUCCGGCAUUCCGAGGUUCGAAUCCUCGUACCCCAGCCA
U00096.3	2818241	-	3_prime	61.76621455	tRNA-Arg(ACG)	rna-b2693			61.76621455	103.6413832	302.0694748	3.906719264	2.659917569	2.267635401	1.924212949	2.232152822	2.004443852	tRNA	argY	2818198	2818274	-	GCAUCCGUAGCUCAGCUGGAUAGAGUACUCGGCUACGAACCGAGCGGUCGGAGGUUCGAAUCCUCCCGGAUGCACCA
U00096.3	225414	+	3_prime	61.31430213	tRNA-Ile(GAU)	rna-b0202			61.31430213	583.5784929	6431.330104	12.69683761	10.63967028	23.81017171	103.9074992	13.39291693	10.02221926	tRNA	ileV	225381	225457	+	AGGCUUGUAGCUCAGGUGGUUAGAGCGCACCCCUGAUAAGGGUGAGGUCGGUGGUUCAAGUCCACUCAGGCCUACCA
U00096.3	4037172	+	3_prime	60.4871573	tRNA-Ile(GAU)	rna-b3852			60.4871573	173.2321833	466.8527569	3.906719264	2.659917569	1.70072655	6.734745321	2.232152822	3.006665778	tRNA	ileT	4037141	4037217	+	AGGCUUGUAGCUCAGGUGGUUAGAGCGCACCCCUGAUAAGGGUGAGGUCGGUGGUUCAAGUCCACUCAGGCCUACCA
U00096.3	236965	+	5_prime	55.703076	tRNA-Asp(GUC)	rna-b0216	55.703076	708.5519162			707.5519162	11.72015779	0	0.283454425	1.924212949	2.976203763	4.008887704	tRNA	aspV	236931	237007	+	GGAGCGGUAGUUCAGUCGGUUAGAAUACCUGCCUGUCACGCAGGGGGUCGCGGGUUCGAGUCCCGUCCGUUCCGCCA
U00096.3	696908	-	3_prime	52.43097336	tRNA-Gln(UUG)	rna-b0670			52.43097336	150.5809559	261.6208578	2.930039448	2.659917569	0.850363275	1.924212949	0.744050941	4.008887704	tRNA	glnU	696865	696939	-	UGGGGUAUCGCCAAGCGGUAAGGCACCGGUUUUUGAUACCGGCAUUCCCUGGUUCGAAUCCAGGUACCCCAGCCA
U00096.3	225532	+	3_prime	50.41743518	tRNA-Ala(UGC)	rna-b0203			50.41743518	177.3820118	1181.976335	22.46363577	6.649793923	5.669088501	15.39370359	18.60127352	18.03999467	tRNA	alaV	225500	225575	+	GGGGCUAUAGCUCAGCUGGGAGAGCGCCUGCUUUGCACGCAGGAGGUCUGCGGUUCGAUCCCGCAUAGCUCCACCA
U00096.3	3982404	+	3_prime	50.27402279	tRNA-Arg(CCG)	rna-b3796			50.27402279	246.6805161	245.6805161	3.906719264	2.659917569	0.56690885	1.924212949	1.488101881	0	tRNA	argX	3982375	3982451	+	GCGCCCGUAGCUCAGCUGGAUAGAGCGCUGCCCUCCGGAGGCAGAGGUCUCAGGUUCGAAUCCUGUCGGGCGCGCCA
U00096.3	4037292	+	3_prime	48.32935477	tRNA-Ala(UGC)	rna-b3853			48.32935477	195.8836365	694.6003886	10.74347798	6.649793923	2.551089826	9.621064744	13.39291693	6.013331556	tRNA	alaT	4037260	4037335	+	GGGGCUAUAGCUCAGCUGGGAGAGCGCCUGCUUUGCACGCAGGAGGUCUGCGGUUCGAUCCCGCAUAGCUCCACCA
U00096.3	3110398	+	3_prime	47.41471795	tRNA-Phe(GAA)	rna-b2967			47.41471795	112.117478	277.959708	4.88339908	2.659917569	1.984180975	3.848425898	1.488101881	2.004443852	tRNA	pheV	3110366	3110441	+	GCCCGGAUAGCUCAGUCGGUAGAGCAGGGGAUUGAAAAUCCCCGUGUCCUUGGUUCGAUUCCGAGUCCGGGCACCA
U00096.3	2058103	-	5_prime	46.40735657	Next to rna-b1984 tRNA-Asn(GUU)	N/A	46.40735657	159.949289			277.959708	4.88339908	2.659917569	1.1338177	3.848425898	0.744050941	5.01110963	N/A	N/A	N/A	N/A	N/A	N/A
U00096.3	1991924	-	3_prime	45.47282802	tRNA-Cys(GCA)	rna-b1910			45.47282802	79.30692849	78.30692849	0	0	0	0	0.744050941	0	tRNA	cysT	1991914	1991987	-	GGCGCGUUAACAAAGCGGUUAUGUAGCGGAUUGCAAAUCCGUCUAGUCCGGUUCGACUCCGGAACGCGCCUCCA
U00096.3	225413	+	3_prime	45.29865333	tRNA-Ile(GAU)	rna-b0202			45.29865333	162.6497819	853.2067883	11.72015779	7.979752707	4.251816376	17.31791654	17.85722258	5.01110963	tRNA	ileV	225381	225457	+	AGGCUUGUAGCUCAGGUGGUUAGAGCGCACCCCUGAUAAGGGUGAGGUCGGUGGUUCAAGUCCACUCAGGCCUACCA
U00096.3	696799	-	3_prime	44.79188184	tRNA-Gln(UUG)	rna-b0668			44.79188184	219.7811895	218.7811895	3.906719264	0	0.283454425	2.886319423	1.488101881	3.006665778	tRNA	glnW	696756	696830	-	UGGGGUAUCGCCAAGCGGUAAGGCACCGGUUUUUGAUACCGGCAUUCCCUGGUUCGAAUCCAGGUACCCCAGCCA
U00096.3	1991988	-	5_prime	44.48132681	Next to rna-b1910 tRNA-Cys(GCA)	N/A	44.48132681	87.27709933			86.27709933	0	0	0	0.962106474	0	0	N/A	N/A	N/A	N/A	N/A	N/A
U00096.3	1031673	-	5_prime	43.5937223	tRNA-Ser(UGA)	rna-b0971	43.5937223	228.6223115			681.2503524	14.65019724	2.659917569	1.984180975	8.65895827	5.208356585	8.017775408	tRNA	serT	1031625	1031712	-	GGAAGUGUGGCCGAGCGGUUGAAGGCACCGGUCUUGAAAACCGGCGACCCGAAAGGGUUCCAGAGUUCGAAUCUCUGCGCUUCCGCCA
U00096.3	4392392	+	3_prime	43.20168833	tRNA-Gly(GCC)	rna-b4163			43.20168833	126.3309364	125.3309364	0.976679816	0	0.56690885	1.924212949	0.744050941	0	tRNA	glyV	4392360	4392435	+	GCGGGAAUAGCUCAGUUGGUAGAGCACGACCUUGCCAAGGUCGGGGUCGCGAGUUCGAGUCUCGUUUCCCGCUCCA
U00096.3	4037173	+	3_prime	43.17236158	tRNA-Ile(GAU)	rna-b3852			43.17236158	237.1688932	706.7548991	14.65019724	7.979752707	1.984180975	15.39370359	10.41671317	4.008887704	tRNA	ileT	4037141	4037217	+	AGGCUUGUAGCUCAGGUGGUUAGAGCGCACCCCUGAUAAGGGUGAGGUCGGUGGUUCAAGUCCACUCAGGCCUACCA
U00096.3	2818102	-	3_prime	41.84947367	tRNA-Arg(ACG)	rna-b2692			41.84947367	281.1004734	653.9525173	14.65019724	1.329958785	2.267635401	11.54527769	3.720254704	4.008887704	tRNA	argZ	2818059	2818135	-	GCAUCCGUAGCUCAGCUGGAUAGAGUACUCGGCUACGAACCGAGCGGUCGGAGGUUCGAAUCCUCCCGGAUGCACCA
U00096.3	3427121	-	3_prime	41.41235281	tRNA-Ile(GAU)	rna-b3277			41.41235281	150.9123161	877.1173008	12.69683761	5.319835138	4.818725226	20.20423596	5.208356585	5.01110963	tRNA	ileU	3427076	3427152	-	AGGCUUGUAGCUCAGGUGGUUAGAGCGCACCCCUGAUAAGGGUGAGGUCGGUGGUUCAAGUCCACUCAGGCCUACCA
U00096.3	4037337	+	3_prime	41.16150965	Next to rna-b3853 tRNA-Ala(UGC)	N/A			41.16150965	428.9370707	3102.787507	70.32094675	59.84814531	6.235997351	69.27166616	74.40509407	55.12220593	N/A	N/A	N/A	N/A	N/A	N/A
U00096.3	3322124	-	5_prime	40.87937984	tRNA-Leu(GAG)	rna-b3174	40.87937984	95.24727017			94.24727017	0	1.329958785	0	0	0	0	tRNA	leuU	3322072	3322158	-	GCCGAGGUGGUGGAAUUGGUAGACACGCUACCUUGAGGUGGUAGUGCCCAAUAGGGCUUACGGGUUCAAGUCCCGUCCUCGGUACCA
U00096.3	2058071	-	3_prime	40.39830176	tRNA-Asn(GUU)	rna-b1984			40.39830176	181.4110548	591.7851848	13.67351742	10.63967028	2.267635401	8.65895827	11.90481505	6.013331556	tRNA	asnW	2058027	2058102	-	UCCUCUGUAGUUCAGUCGGUAGAACGGCGGACUGUUAAUCCGUAUGUCACUGGUUCGAGUCCAGUCAGAGGAGCCA
U00096.3	4175506	+	5_prime	39.31069689	tRNA-Tyr(GUA)	rna-b3977	39.31069689	211.8450793			511.087205	7.813438528	2.659917569	1.417272125	4.810532372	7.440509407	12.02666311	tRNA	tyrU	4175472	4175556	+	GGUGGGGUUCCCGAGCGGCCAAAGGGAGCAGACUGUAAAUCUGCCGUCACAGACUUCGAAGGUUCGAAUCCUUCCCCCACCACCA
U00096.3	2043524	-	3_prime	38.55981947	tRNA-Ser(CGA)	rna-b1975			38.55981947	189.8717222	242.691702	4.88339908	5.319835138	0.283454425	3.848425898	5.208356585	5.01110963	tRNA	serU	2043468	2043557	-	GGAGAGAUGCCGGAGCGGCUGAACGGACCGGUCUCGAAAACCGGAGUAGGGGCAACUCUACCGGGGGUUCAAAUCCCCCUCUCUCCGCCA
U00096.3	2058069	-	3_prime	38.10841587	tRNA-Asn(GUU)	rna-b1984			38.10841587	177.6821247	3349.663549	86.92450363	38.56880475	17.85762878	76.00641148	43.15495456	33.07332356	tRNA	asnW	2058027	2058102	-	UCCUCUGUAGUUCAGUCGGUAGAACGGCGGACUGUUAAUCCGUAUGUCACUGGUUCGAGUCCAGUCAGAGGAGCCA
U00096.3	2044549	+	5_prime	37.85750172	tRNA-Asn(GUU)	rna-b1977	37.85750172	237.3185646			110073.4391	2906.599133	462.825657	693.6129781	1936.720333	1104.915647	972.1552682	tRNA	asnT	2044549	2044624	+	UCCUCUGUAGUUCAGUCGGUAGAACGGCGGACUGUUAAUCCGUAUGUCACUGGUUCGAGUCCAGUCAGAGGAGCCA
U00096.3	2059851	+	5_prime	37.15070082	tRNA-Asn(GUU)	rna-b1986	37.15070082	239.0280564			167452.0938	4506.400671	699.5583207	1098.952806	3165.330301	1773.817443	1547.430654	tRNA	asnU	2059851	2059926	+	UCCUCUGUAGUUCAGUCGGUAGAACGGCGGACUGUUAAUCCGUAUGUCACUGGUUCGAGUCCAGUCAGAGGAGCCA
U00096.3	4392504	+	3_prime	36.11518522	tRNA-Gly(GCC)	rna-b4164			36.11518522	105.6084923	104.6084923	0	0	0	1.924212949	0.744050941	0	tRNA	glyX	4392472	4392547	+	GCGGGAAUAGCUCAGUUGGUAGAGCACGACCUUGCCAAGGUCGGGGUCGCGAGUUCGAGUCUCGUUUCCCGCUCCA
U00096.3	3427001	-	3_prime	35.53107337	tRNA-Ala(UGC)	rna-b3276			35.53107337	178.6496302	684.0399122	12.69683761	9.309711492	2.834544251	18.28002301	5.952407526	12.02666311	tRNA	alaU	3426958	3427033	-	GGGGCUAUAGCUCAGCUGGGAGAGCGCCUGCUUUGCACGCAGGAGGUCUGCGGUUCGAUCCCGCAUAGCUCCACCA
U00096.3	4037335	+	3_prime	34.65936871	tRNA-Ala(UGC)	rna-b3853			34.65936871	438.3602568	2301.187575	52.74071007	41.22872232	4.251816376	65.42324026	52.08356585	36.07998934	tRNA	alaT	4037260	4037335	+	GGGGCUAUAGCUCAGCUGGGAGAGCGCCUGCUUUGCACGCAGGAGGUCUGCGGUUCGAUCCCGCAUAGCUCCACCA
U00096.3	2729411	-	3_prime	33.13002904	tRNA-Glu(UUC)	rna-b2590			33.13002904	111.4320328	258.6320437	6.836758712	1.329958785	1.417272125	1.924212949	1.488101881	3.006665778	tRNA	gltW	2729369	2729444	-	GUCCCCUUCGUCUAGAGGCCCAGGACACCGCCCUUUCACGGCGGUAACAGGGGUUCGAAUCCCCUAGGGGACGCCA
U00096.3	3946988	+	3_prime	32.4381611	tRNA-Trp(CCA)	rna-b3761			32.4381611	396.7028309	1745.068905	8.790118344	7.979752707	3.401453101	13.46949064	52.82761679	7.015553482	tRNA	trpT	3946957	3947032	+	AGGGGCGUAGUUCAAUUGGUAGAGCACCGGUCUCCAAAACCGGGUGUUGGGAGUUCGAGUCUCUCCGCCCCUGCCA
U00096.3	2062293	+	5_prime	32.139328	tRNA-Asn(GUU)	rna-b1989	32.139328	41.24936274			40.24936274	0	0	0.283454425	0	0	0	tRNA	asnV	2062260	2062335	+	UCCUCUGUAGUUCAGUCGGUAGAACGGCGGACUGUUAAUCCGUAUGUCACUGGUUCGAGUCCAGUCAGAGGAGCCA
U00096.3	2044548	+	5_prime	31.38727752	Next to rna-b1977 tRNA-Asn(GUU)	N/A	31.38727752	84.96458536			156.2153484	2.930039448	1.329958785	0.850363275	0.962106474	2.232152822	4.008887704	N/A	N/A	N/A	N/A	N/A	N/A
U00096.3	3946990	+	5_prime	31.38122175	tRNA-Trp(CCA)	rna-b3761	31.38122175	61.57329837			60.57329837	0	0	0	0.962106474	0.744050941	0	tRNA	trpT	3946957	3947032	+	AGGGGCGUAGUUCAAUUGGUAGAGCACCGGUCUCCAAAACCGGGUGUUGGGAGUUCGAGUCUCUCCGCCCCUGCCA
U00096.3	225577	+	3_prime	31.06219262	Next to rna-b0203 tRNA-Ala(UGC)	N/A			31.06219262	305.6655784	3943.640531	125.9916963	70.48781558	11.90508585	101.0211798	92.26231665	95.21108297	N/A	N/A	N/A	N/A	N/A	N/A
U00096.3	3943468	+	3_prime	30.39070452	tRNA-Glu(UUC)	rna-b3757			30.39070452	159.6063997	158.6063997	0	1.329958785	4.251816376	3.848425898	2.976203763	4.008887704	tRNA	gltU	3943435	3943510	+	GUCCCCUUCGUCUAGAGGCCCAGGACACCGCCCUUUCACGGCGGUAACAGGGGUUCGAAUCCCCUAGGGGACGCCA
U00096.3	696803	-	3_prime	30.09112356	tRNA-Gln(UUG)	rna-b0668			30.09112356	30.09112356	29.09112356	0	0	0	0	0	0	tRNA	glnW	696756	696830	-	UGGGGUAUCGCCAAGCGGUAAGGCACCGGUUUUUGAUACCGGCAUUCCCUGGUUCGAAUCCAGGUACCCCAGCCA
U00096.3	4037288	+	3_prime	30.09112356	tRNA-Ala(UGC)	rna-b3853			30.09112356	30.09112356	29.09112356	0	0	0	0	0	0	tRNA	alaT	4037260	4037335	+	GGGGCUAUAGCUCAGCUGGGAGAGCGCCUGCUUUGCACGCAGGAGGUCUGCGGUUCGAUCCCGCAUAGCUCCACCA
