## Supplementary material for "A DNA-scaffolded Retron Ring Mediates Antiphage Immunity": Table 4

### Sheet: Plasmids overexpression
Name	Description	Antibiotic	Inducer
pET-Duet	Empty vector used as control.	Ampicillin	IPTG
pACYC-Duet	Empty vector used as control.	Chloranphenicol	IPTG
p15A	Empty vector used as control.	Chloranphenicol	Arabinose
pET-Duet-Sen3-RT-ncRNA	Plasmid for overexpression of Sen3 C-terminal His-tagged RT-HIS together with its ncRNA. Used for purification.	Ampicillin	IPTG
pET-Duet-Yin1-RT-ncRNA	Plasmid for overexpression of Yin1 C-terminal His-tagged RT-HIS together with its ncRNA. Used for purification.	Ampicillin	IPTG
pET-Duet-Yin1/Sen3_chimera-RT-ncRNA	Plasmid for overexpression of Yin1 C-terminal His-tagged RT-HIS with a chimeric ncRNA carrying the yin msDNA (1–65 nt) inserted at the homologous position in Sen3.Used for purification.	Ampicillin	IPTG
pACYC-Duet-Sen3-HEPN-HTH	Plasmid for overexpression of Sen3 N-terminal HA-tagged HEPN together with the KH1-KH2-HTH protein. Used for purification.	Chloranphenicol	IPTG
pACYC-Duet-Sen3-HEPN(R122A)-HTH	Plasmid for overexpression of Sen3 N-terminal HA-tagged HEPN inactive mutant (R122A) together with the KH1-KH2-HTH protein. Used for purification.	Chloranphenicol	IPTG
pACYC-Duet-Yin1-HEPN-HTH	Plasmid for overexpression of Sen3 N-terminal HA-tagged HEPN together with the KH1-KH2-HTH protein. Used for purification.	Chloranphenicol	IPTG
pACYC-Duet-Yin1-HEPN(R116A)-HTH	Plasmid for overexpression of Sen3 N-terminal HA-tagged HEPN inactive mutant (R116A) together with the KH1-KH2-HTH protein. Used for purification.	Chloranphenicol	IPTG
p15A-B14T	Plasmid for overexpresison B14T. Used for assays of Retron activation in vivo (growth curves, RNA cleavage...)	Chloranphenicol	Arabinose
p15A-B14T(D177A/K179)	Plasmid for overexpresison B14T inactive mutant (D177A/K179A).Used for assays of Retron activation in vivo (growth curves, RNA cleavage...)	Chloranphenicol	Arabinose
p15A-N-HIS-B14T	Plasmid for overexpresison of N-terminal His-tagged B14T. Used for purification.	Chloranphenicol	Arabinose
p15A-N-HIS-B14T(D177A/K179)	Plasmid for overexpresison of N-terminal His-tagged B14T inactive mutant (D177A/K179A). Used for purification.	Chloranphenicol	Arabinose

### Sheet: Plasmids endogenous promoter
Name	Description	Antibiotic
pJB37	Empty vector used as control.	Spectinomycin
pJB37-Sen3	Plasmid expressing Sen3 operon under its endogenous promoter.	Spectinomycin
pJB37-Sen3-HEPN(H64A)	Plasmid expressing Sen3 operon under its endogenous promoter. The HEPN protein carries the inactivating mutation H64A.	Spectinomycin
pJB37-Sen3-RT(D223N/D224N)	Plasmid expressing Sen3 operon under its endogenous promoter. The RT protein carries the inactivating mutation D223N/D223N.	Spectinomycin
pJB37-Sen3-RT(T10R)	Plasmid expressing Sen3 operon under its endogenous promoter. The RT protein carries the mutation T10R.	Spectinomycin
pJB37-Sen3-RT(V56R)	Plasmid expressing Sen3 operon under its endogenous promoter. The RT protein carries the mutation V56R.	Spectinomycin
pJB37-Sen3-RT(I97R)	Plasmid expressing Sen3 operon under its endogenous promoter. The RT protein carries the mutation I97R.	Spectinomycin
pJB37-Sen3-HTH(V237R/L240R/A241R)	Plasmid expressing Sen3 operon under its endogenous promoter. The HTH protein carries the mutations V237R/L240R/A241R.	Spectinomycin
pJB37-Sen3-HEPN(D56R/S57R)	Plasmid expressing Sen3 operon under its endogenous promoter. The HRPN protein carries the mutations D56R/S57R.	Spectinomycin
pJB37-Sen3-HEPN(I89R/D91R)	Plasmid expressing Sen3 operon under its endogenous promoter. The HRPN protein carries the mutations I89R/D91R.	Spectinomycin
pJB37-Sen3-HEPN(∆170-174)	Plasmid expressing Sen3 operon under its endogenous promoter. The HRPN protein carries the mutations ∆170-174 lacking these residues.	Spectinomycin
pJB37-Sen3-HTH(D97A)	Plasmid expressing Sen3 operon under its endogenous promoter. The HTH protein carries the mutation D97A.	Spectinomycin
pJB37-Sen3-HTH(R200A)	Plasmid expressing Sen3 operon under its endogenous promoter. The HTH protein carries the mutation R200A.	Spectinomycin
pJB37-Sen3-HTH(K201A)	Plasmid expressing Sen3 operon under its endogenous promoter. The HTH protein carries the mutation K201A.	Spectinomycin
pJB37-Sen3-HTH(K207A)	Plasmid expressing Sen3 operon under its endogenous promoter. The HTH protein carries the mutation K207A.	Spectinomycin
pJB37-Sen3-msDNA(∆27-31)	Plasmid expressing Sen3 operon under its endogenous promoter. The msDNA protein carries the mutation ∆27-31 lacking these nucelotides.	Spectinomycin
pJB37-Sen3-msDNA(A30T)	Plasmid expressing Sen3 operon under its endogenous promoter. The msDNA protein carries the mutation A30T.	Spectinomycin
pJB37-Sen3-msDNA(A30G)	Plasmid expressing Sen3 operon under its endogenous promoter. The msDNA protein carries the mutation A30G.	Spectinomycin
pJB37-Sen3-msDNA(A30C)	Plasmid expressing Sen3 operon under its endogenous promoter. The msDNA protein carries the mutation A30C.	Spectinomycin
pJB37-Sen3-msDNA(A29T)	Plasmid expressing Sen3 operon under its endogenous promoter. The msDNA protein carries the mutation A29T.	Spectinomycin
pJB37-Sen3-msDNA(A29G)	Plasmid expressing Sen3 operon under its endogenous promoter. The msDNA protein carries the mutation A29G.	Spectinomycin
pJB37-Sen3-msDNA(A29C)	Plasmid expressing Sen3 operon under its endogenous promoter. The msDNA protein carries the mutation A29C.	Spectinomycin

### Sheet: DNA-primers
Name	Sequence 5'-3'	Description
Yin1/Sen3-insert-F	GAAGATCATGgacagaatgggcgcctgcaaatcagcagtcgttccttcgaaacgtctgctgatttgcaggcgtcaTCAACGAAAG	Cloning of Yin1/Sen3 chimera. This primer was annealed with the reverse complementary and fussed to the vector by infussion cloning, using the vectro amplified with the primers below (vector-F& R)
Yin1/Sen3-insert-R	CTTTCGTTGAtgacgcctgcaaatcagcagacgtttcgaaggaacgactgctgatttgcaggcgcccattctgtcCATGATCTTC	Cloning of Yin1/Sen3 chimera. This primer was annealed with the reverse complementary and fussed to the vector by infussion cloning, using the vectro amplified with the primers below (vector-F& R)
Yin1/Sen3-vector-F	gcaggcgtcaTCAACGAAAGCTATCAGCTTTGCTAAAG	Amplification of vector for clonning the Yin1/Sen3 chimera.
Yin1/Sen3-vector-R	ccattctgtcCATGATCTTCACAAATGAGCATGATACATACTCTC	Amplification of vector for clonning the Yin1/Sen3 chimera.
Sen3-HEPN-R122A-F	atatacaataGCgggggttgtcgattacgagcctgaaattg	Mutagenesis
Sen3-HEPN-R122A-R	gacaacccccGCtattgtatatgccagtgccatagttgaagcc	Mutagenesis
Yin1-HEPN-R116A-F	TTATAGTATTGCTGTCATTTCAGACTACAAGCCGAATGAAAAGTTG	Mutagenesis
Yin1-HEPN-R116A-R	CTGAAATGACAGCAATACTATAAGCGGATTTCAGGATCGAAGCAATC	Mutagenesis
B14T-D177A/K179-F	gttggcgCcctgGCgacggggcggcataaggtcgag	Mutagenesis
B14T-D177A/K179-R	ccccgtcGCcaggGcgccaacaatcagcatgtacgtgccg	Mutagenesis
N-HIS-B14T-F	CACCATCACCATCACCATCACGGCTCCgcgattaaaccaaaacgtaaaacgcaatcc	Cloning of N-terminal His tag in B14T. Insert annealing.
N-HIS-B14T-R	TGATGGTGATGGTGATGGTGATGGCCcatcatggttaattcctcctgctagcccaaaaaaac	Cloning of N-terminal His tag in B14T. Insert annealing.
Sen3-HEPN-H64A-F	gtcaagGCGgcagaggttccaacattgttac	Mutagenesis
Sen3-HEPN-H64A-R	ctctgcCGCcttgaccttaccccaattagaatc	Mutagenesis
Sen3-RT-D223N/D224N-F	atgcaAACAATttgacgttttccggtaacgac	Mutagenesis
Sen3-RT-D223N/D224N-R	gtcaaATTGTTtgcatacctagtatatttaatgcccg	Mutagenesis
Sen3-RT-T10R-F	tttttcCGTttcactgatgcagaacagtttctc	Mutagenesis
Sen3-RT-T10R-R	agtgaaACGgaaaaataagggtagtggcgttttcattag	Mutagenesis
Sen3-RT-V56R-F	CGTagcccacaatttattacatcgttaattaaaaataaatc	Mutagenesis
Sen3-RT-V56R-R	taaattgtgggctACGaccaatggcaacagacaagac	Mutagenesis
Sen3-RT-I97R-F	aaaataCGTcaatcttggattgctcatcatttaagc	Mutagenesis
Sen3-RT-I97R-R	agattgACGtatttttatactcaccttaggtgcctc	Mutagenesis
Sen3-HTH-V237R/L240R/A241R-F	CGCctttatCGTCGCcgcaaacatctatagtggtatgtttag	Mutagenesis
Sen3-HTH-V237R/L240R/A241R-R	GCGACGataaagGCGcctctctatatcagaactttgtctagatttag	Mutagenesis
Sen3-HEPN-D56R/S57R-F	caattCGTCGTaattggggtaaggtcaagcatg	Mutagenesis
Sen3-HEPN-D56R/S57R-R	caattACGACGaattgttgaaacaaactcacgaatattaag	Mutagenesis
Sen3-HEPN-I89R/D91R-F	CGTggtCGCttaactcttggtgaatatcgatctaaaaaaag	Mutagenesis
Sen3-HEPN-I89R/D91R-R	agttaaGCGaccACGtctttctgatttttgaagttcgatttc	Mutagenesis
Sen3-HEPN-∆170-174-F	aggtctaacaatcatgaaggaggttggctttg	Mutagenesis
Sen3-HEPN-∆170-174-R	atgattgttagaccttcatgattttgacaaccttgg	Mutagenesis
Sen3-HTH-D197A-F	aattagCGaatttacgtaagaaaggatttctactaag	Mutagenesis
Sen3-HTH-D197A-R	gtaaattCGctaattttccattcaaccaatcaattg	Mutagenesis
Sen3-HTH-R200A-F	aatttaGCtaagaaaggatttctactaagaagcc	Mutagenesis
Sen3-HTH-R200A-R	tttcttaGCtaaattatctaattttccattcaaccaatc	Mutagenesis
Sen3-HTH-K201A-F	tttacgtGCgaaaggatttctactaagaagcc	Mutagenesis
Sen3-HTH-K201A-R	cctttcGCacgtaaattatctaattttccattcaac	Mutagenesis
Sen3-HTH-R207A-F	ttctactaGCaagccatgacggcatttatag	Mutagenesis
Sen3-HTH-R207A-R	tggcttGCtagtagaaatcctttcttacgtaaattatc	Mutagenesis
Sen3-msDNA-∆27-31-F	cagtcgttcaaacgtctgctgatttgc	Mutagenesis
Sen3-msDNA-∆27-31-R	acgtttgaacgactgctgatttgc	Mutagenesis
Sen3-msDNA-A30T-F	tcgttccAtcgaaacgtctgctgatttg	Mutagenesis
Sen3-msDNA-A30T-R	gtttcgaTggaacgactgctgatttg	Mutagenesis
Sen3-msDNA-A30G-F	tcgttccCtcgaaacgtctgctgatttg	Mutagenesis
Sen3-msDNA-A30G-R	gtttcgaGggaacgactgctgatttg	Mutagenesis
Sen3-msDNA-A30C-F	cgttccGtcgaaacgtctgctgatttg	Mutagenesis
Sen3-msDNA-A30C-R	cgtttcgaCggaacgactgctgatttg	Mutagenesis
Sen3-msDNA-A29T-F	gttcctAcgaaacgtctgctgatttg	Mutagenesis
Sen3-msDNA-A29T-R	acgtttcgTaggaacgactgctgatttg	Mutagenesis
Sen3-msDNA-A29G-F	cgttcctCcgaaacgtctgctgatttg	Mutagenesis
Sen3-msDNA-A29G-R	cgtttcgGaggaacgactgctgatttg	Mutagenesis
Sen3-msDNA-A29C-F	gttcctGcgaaacgtctgctgatttg	Mutagenesis
Sen3-msDNA-A29C-R	acgtttcgCaggaacgactgctgatttg	Mutagenesis
msd_adapt_top	ACACTCTTTCCCTACACGACGCTCTTCCGATCTT	Left adapters for msDNA sequencing
msd_adapt_bottom	5Phos/AGATCGGAAGAGCGTCGTGTAGGGAAAGAGTGT/3AmMO/	Left adapters for msDNA sequencing
UMIpT9_anchor	GGAGTTCAGACGTGTGCTCTTCCGATCT-N(18)-TTTTTTTTTV	Anchor primer for msDNA sequencing

### Sheet: RNA-oligonucleotides
Name	Sequence 5'-3'	Description
FAM-tRNA-Gly(UCC)	/56-FAM/rGrCrGrGrGrCrGrUrArGrUrUrCrArArUrGrGrUrArGrArArCrGrArGrArGrCrUrUrCrCrCrArArGrCrUrCrUrArUrArCrGrArGrGrGrUrUrCrGrArUrUrCrCrCrUrUrCrGrCrCrCrGrCrUrCrCrA	Synthetic tRNA used for invitrocleavage assays.

### Sheet: Phage used in this study
Name	Accession	Host in this study
Bas04	MZ501069	E. coli MG1655
Tonn	NC_049815	E. coli MG1655
Jahat	MK552105	E. coli MG1655
Bas05	MZ501101	E. coli MG1655
Bas06	MZ501090	E. coli MG1655
Bas07	MZ501079	E. coli MG1655
Bas09	MZ501099	E. coli MG1655
Bas11	MZ501085	E. coli MG1655
Bas10	MZ501077	E. coli MG1655
Bas08	MZ501059	E. coli MG1655
Stevie_ev116	LR597656	E. coli MG1655
Bas13	MZ501092	E. coli MG1655
Bas12	MZ501053	E. coli MG1655
Bas03	MZ501087	E. coli MG1655
Bas02	MZ501080	E. coli MG1655
Bas01	MZ501051	E. coli MG1655
Bas18	MZ501095	E. coli MG1655
Gluttony_ev152	LR597646	E. coli MG1655
Bas14	MZ501107	E. coli MG1655
Bas15	MZ501097	E. coli MG1655
Bas16	MZ501070	E. coli MG1655
Bas17	MZ501088	E. coli MG1655
Bas24	MZ501104	E. coli MG1655
Bas21	MZ501071	E. coli MG1655
Bas23	MZ501112	E. coli MG1655
Bas22	MZ501091	E. coli MG1655
Bas25	MZ501110	E. coli MG1655
Bas20	MZ501068	E. coli MG1655
Bas19	MZ501057	E. coli MG1655
Lambda-vir	NC_001416	E. coli MG1655
Bas65	MZ501078	E. coli MG1655
T7	NC_001604	E. coli MG1655
Bas64	MZ501081	E. coli MG1655
T3	NC_047864	E. coli MG1655
Bas67	MZ501064	E. coli MG1655
Bas68	MZ501055	E. coli MG1655
Bas69	MZ501049	E. coli MG1655
rV5_ev158	LR694611	E. coli MG1655
rV5_ev156	LR694165	E. coli MG1655
Bas52	MZ501102	E. coli MG1655
Bas54	MZ501093	E. coli MG1655
Bas53	MZ501083	E. coli MG1655
Bas57	MZ501094	E. coli MG1655
Bas56	MZ501048	E. coli MG1655
Bas59	MZ501061	E. coli MG1655
Bas51	MZ501111	E. coli MG1655
Bas58	MZ501073	E. coli MG1655
Bas50	MZ501060	E. coli MG1655
Bas55	MZ501082	E. coli MG1655
Bas48	MZ501054	E. coli MG1655
Bas49	MZ501062	E. coli MG1655
rV5_ev146	LR699804	E. coli MG1655
Bas60	MZ501100	E. coli MG1655
Bas62	MZ501084	E. coli MG1655
Bas61	MZ501063	E. coli MG1655
Outra	MN850645	E. coli MG1655
Muut	NC_052657	E. coli MG1655
Anhysbus	MN850648	E. coli MG1655
Ukendt	NC_052661	E. coli MG1655
Bas63	MZ501086	E. coli MG1655
Bas41	MZ501067	E. coli MG1655
Teqhad	MN895434	E. coli MG1655
Bas40	MZ501065	E. coli MG1655
Bas42	MZ501050	E. coli MG1655
Bas44	MZ501046	E. coli MG1655
Bas39	MZ501066	E. coli MG1655
Bas45	MZ501098	E. coli MG1655
Bas43	MZ501106	E. coli MG1655
T2	NC_054931	E. coli MG1655
Bas35	MZ501113	E. coli MG1655
Bas36	MZ501096	E. coli MG1655
T4_ev240	LR597657	E. coli MG1655
Bas37	MZ501089	E. coli MG1655
T6	NC_054907	E. coli MG1655
Bas38	MZ501052	E. coli MG1655
T4_ev151	LR597660	E. coli MG1655
T4	NC_000866	E. coli MG1655
Bas46	MZ501056	E. coli MG1655
RB69	NC_004928	E. coli MG1655
Bas47	MZ501047	E. coli MG1655
Bas28	MZ501076	E. coli MG1655
Bas26	MZ501072	E. coli MG1655
Bas27	MZ501108	E. coli MG1655
Bas30	MZ501109	E. coli MG1655
Bas29	MZ501105	E. coli MG1655
Bas31	MZ501058	E. coli MG1655
Bas32	MZ501075	E. coli MG1655
T5_ev219	LR597655	E. coli MG1655
T5_ev212	LR597659	E. coli MG1655
Bas33	MZ501074	E. coli MG1655
Bas34	MZ501103	E. coli MG1655
T5	NC_005859	E. coli MG1655
